# Genome-wide SNVs revealed reticulate evolutionary history of an Eurasia-African songbird radiation

**DOI:** 10.1101/2025.08.29.673141

**Authors:** Chuan Jiang, Yang Liu, Wenwen Zhu, Nassoro Mohamed, Jiazheng Jin, Bo Li

**Affiliations:** College of Wildlife and Protected Area, Northeast Forestry University, Harbin 150040, China; School of Ecology, Sun Yat-Sen University, Shenzhen 518107, China; College of Life Science and Technology, Jinan University, Guangzhou 510632, China; College of African Wildlife Management, Mweka, Moshi P.O Box 3031, Kilimanjaro, Tanzania; BGI Research, Wuhan 430074, China; State Forestry and Grassland Administration Detecting Center of Wildlife, Harbin 150040, China

**Keywords:** Introgression, Phylogenomics, Stonechat, Single nucleotide variants

## Abstract

Phylogenomics has the power to uncover complex evolutionary hypothesis across taxa, thereby allowing important glimpses into the evolutionary history, such as incomplete lineage sorting (ILS) and introgression among closely related species. The *Saxicola torquatus* complex comprises several widely distributed insectivorous bird species across the Palearctic and Afrotropical realms. Nevertheless, the evolutionary history within this complex remains contentious, and previous findings suggest complication caused by cytonuclear discordance. Here, we conducted a phylogenomic analysis of nearly complete taxa within the complex using genome-wide SNVs to investigate potential causes of phylogenetic discordance across genomic regions and elucidate its evolutionary history. We detected multiple reticulate events during their diversification, leading to extensive phylogenetic discordance across the genome. The mitochondrial genome and W chromosome exhibited a consistent gene tree that conflicted with the species tree, with introgression being the most plausible explanation among several hypotheses. The Z chromosome was less affected by ILS/introgression and exhibited relatively stable local phylogenies compared to autosomes. Furthermore, we found that strongly introgressed regions were predominantly concentrated at the ends of smaller chromosomes, and the strength of introgression among species pairs showed consistently positive correlations, likely attributed to shared recombination hotspots in these regions. These findings stress the heterogeneous genomic landscape influenced by intricate evolutionary processes that endorse a reticulate evolution model for global speciation in the *S. torquatus* complex.
