## Supplemental Table 1-4 for "Genome-wide SNVs revealed reticulate evolutionary history of an Eurasia-African songbird radiation": Suppl. Table.xlsx

### Sheet: Table S1
Table S1 Information on genome data, mapping, heterozygosity, and species-special SNV statistics.
Species	Sex/ sequencing type	GenBank Accession	Raw data (bp)	Clean data (bp)	Depth	Align rate(%)	Coverage(%)	Z normalized depth	Species-special SNV	Heterozygosity	Sampling Origin
Saxicola dacotiae	Polled sequencing	ERS1563318	25807059454	25807059428	24×	0.9881	0.96322	0.79	1226091	0.016575	Fuerteventura Island, Spain
Saxicola rubicola	Female	SRS23236763	175942472178	135954872200	169×	0.9744	0.9767	0.51	1488836	0.035775	Rogaland, Norway
Saxicola torquatus	Polled sequencing	ERS1563317	26422864459	26422864435	25×	0.591	0.9591	0.71	1900423	0.057777	Nakuru region, Kenya; Mount Meruregion, Tanzania
Saxicola maurus	Female	SRS11183279	75000000000	74788761768	72×	0.9858	0.9753	0.53	2866753	0.091626	Germany
Saxicola stejnegeri	Male	This study	33314022300	33060909196	32×	0.9908	0.9685	1.09	3333538	0.095284	Beian, China
Saxicola rubetra	Female	SRS23236763	191912116308	147912514200	185×	0.974	0.9775	0.52	12174382	0.197911	Sjaelland, Denmark
Oenanthe deserti	Female	SRS23233520	139566185000	108675574200	134×	0.9825	0.9944	0.51	15636339	0.103258	Bayanhongor, Mongolia

### Sheet: Table S2
Table S2. Detailed information on the genomic coordinates and functional annotations of the 202 mitonuclear genes investigated in this study.
Mitonuclear Gene	Chromosome	Start Position (bp)	End Position (bp)	Centre Position (bp)	Function
MRPL48	Chr 1	1758477	1763331	1760904	mitochondrial ribosomal protein L48
TIMMDC1	Chr 1	5471118	5478266	5474692	translocase of inner mitochondrial membrane domain containing 1
MRPL39	Chr 1	14346174	14356280	14351227	mitochondrial ribosomal protein L39
TOMM70	Chr 1	19593333	19617774	19605553	translocase of outer mitochondrial membrane 70
NDUFB4	Chr 1	24928264	24930749	24929506	NADH:ubiquinone oxidoreductase subunit B4
WARS2	Chr 1	26059995	26101564	26080779	tryptophanyl tRNA synthetase 2, mitochondrial
MIX23	Chr 1	26521573	26529661	26525617	mitochondrial matrix import factor 23
MRPL51	Chr 1	26643745	26644755	26644250	mitochondrial ribosomal protein L51
NARS2	Chr 1	30141000	30189533	30165266	asparaginyl-tRNA synthetase 2, mitochondrial
MRPL57	Chr 1	43346607	43348136	43347371	mitochondrial ribosomal protein L57
MIPEP	Chr 1	44390286	44455502	44422894	mitochondrial intermediate peptidase
MRPS31	Chr 1	50962426	50980972	50971699	mitochondrial ribosomal protein S31
MTRF1	Chr 1	55349460	55372474	55360967	mitochondrial translation release factor 1
MRPL30	Chr 1	81886438	81888661	81887549	mitochondrial ribosomal protein L30
MRPS9	Chr 1	84400053	84434359	84417206	mitochondrial ribosomal protein S9
CARS2	Chr 1	88020577	88063393	88041985	cysteinyl-tRNA synthetase 2, mitochondrial
NDUFV3	Chr 1	107011075	107019519	107015297	NADH:ubiquinone oxidoreductase subunit V3
TIMM10B	Chr 1	111800196	111801218	111800707	translocase of inner mitochondrial membrane 10B
MRPS33	Chr 1A	4718859	4723033	4720946	mitochondrial ribosomal protein S33
SSBP1	Chr 1A	5020563	5024280	5022421	single stranded DNA binding protein 1
NDUFB2	Chr 1A	5110000	5111113	5110556	NADH:ubiquinone oxidoreductase subunit B2
NDUFA9	Chr 1A	8633980	8647381	8640680	NADH:ubiquinone oxidoreductase subunit A9
MRPS35	Chr 1A	10162204	10175332	10168768	mitochondrial ribosomal protein S35
YARS2	Chr 1A	15933145	15938448	15935796	tyrosyl-tRNA synthetase 2
TOMM22	Chr 1A	22306071	22307992	22307031	translocase of outer mitochondrial membrane 22
NDUFA6	Chr 1A	23926008	23927918	23926963	NADH:ubiquinone oxidoreductase subunit A6
NDUFA12	Chr 1A	27912813	27925323	27919068	NADH:ubiquinone oxidoreductase subunit A12
MRPL42	Chr 1A	28365796	28379776	28372786	mitochondrial ribosomal protein L42
NDUFA5	Chr 1A	49320928	49324456	49322692	NADH:ubiquinone oxidoreductase subunit A5
TRMU	Chr 1A	55331014	55341571	55336292	tRNA mitochondrial 2-thiouridylase
PMPCB	Chr 1A	57946118	57956232	57951175	peptidase, mitochondrial processing subunit beta
CHCHD3	Chr 1A	67519021	67640320	67579670	coiled-coil-helix-coiled-coil-helix domain containing 3
NDUFB9	Chr 2	11523057	11526648	11524852	NADH:ubiquinone oxidoreductase subunit B9
MRPL13	Chr 2	13062568	13092276	13077422	mitochondrial ribosomal protein L13
MTERF3	Chr 2	22736201	22750385	22743293	mitochondrial transcription termination factor 3
NDUFAF6	Chr 2	23179781	23198940	23189360	NADH:ubiquinone oxidoreductase complex assembly factor 6
MRPL53	Chr 2	28253416	28256628	28255022	mitochondrial ribosomal protein L53
TMEM70	Chr 2	31459298	31462389	31460843	transmembrane protein 70
CHCHD7	Chr 2	38107485	38121005	38114245	coiled-coil-helix-coiled-coil-helix domain containing 7
MRPL15	Chr 2	38999845	39007650	39003747	mitochondrial ribosomal protein L15
ESCO1	Chr 2	46840596	46873812	46857204	establishment of sister chromatid cohesion N-acetyltransferase 1
NDUFV2	Chr 2	50556901	50568592	50562746	NADH:ubiquinone oxidoreductase core subunit V2
TIMM21	Chr 2	56965082	56971016	56968049	translocase of inner mitochondrial membrane 21
NDUFS6	Chr 2	62896557	62903621	62900089	NADH:ubiquinone oxidoreductase subunit S6
MRPL36	Chr 2	62903647	62904174	62903910	mitochondrial ribosomal protein L36
FARS2	Chr 2	83141770	83368811	83255290	phenylalanyl-tRNA synthetase 2, mitochondrial
MRPL32	Chr 2	97067789	97070216	97069002	mitochondrial ribosomal protein L32
LARS2	Chr 2	104181738	104264499	104223118	leucyl-tRNA synthetase 2, mitochondrial
MRPL3	Chr 2	106676235	106705361	106690798	mitochondrial ribosomal protein L3
NDUFA4	Chr 2	122510116	122514114	122512115	NDUFA4 mitochondrial complex associated
GARS1	Chr 2	144488261	144512558	144500409	glycyl-tRNA synthetase 1
MRPL55	Chr 2	146182421	146185058	146183739	mitochondrial ribosomal protein L55
MRPL19	Chr 3	6445462	6449718	6447590	mitochondrial ribosomal protein L19
MTO1	Chr 3	28835303	28843376	28839339	mitochondrial tRNA translation optimization 1
RARS2	Chr 3	33787358	33816767	33802062	arginyl-tRNA synthetase 2, mitochondrial
NDUFAF4	Chr 3	37466655	37471118	37468886	NADH:ubiquinone oxidoreductase complex assembly factor 4
MRPL18	Chr 3	54403847	54406722	54405284	mitochondrial ribosomal protein L18
MTRF1L	Chr 3	56124171	56135185	56129678	mitochondrial translation release factor 1 like
TOMM20	Chr 3	66823411	66830678	66827044	translocase of outer mitochondrial membrane 20
NDUFAF7	Chr 3	76613888	76621221	76617554	NADH:ubiquinone oxidoreductase complex assembly factor 7
MRPS18A	Chr 3	78792139	78814191	78803165	mitochondrial ribosomal protein S18A
MRPL14	Chr 3	79256480	79266501	79261490	mitochondrial ribosomal protein L14
AARS2	Chr 3	79473792	79491232	79482512	alanyl-tRNA synthetase 2, mitochondrial
MRPS10	Chr 3	86998424	87004437	87001430	mitochondrial ribosomal protein S10
IARS2	Chr 3	91142273	91168497	91155385	isoleucyl-tRNA synthetase 2, mitochondrial
MTIF2	Chr 3	98917115	98926354	98921734	mitochondrial translational initiation factor 2
NDUFAF5	Chr 3	103585285	103593928	103589606	NADH:ubiquinone oxidoreductase complex assembly factor 5
MRPL2	Chr 3	104882309	104883997	104883153	mitochondrial ribosomal protein L2
MRPS5	Chr 3	106081381	106108546	106094963	mitochondrial ribosomal protein S5
MRPL1	Chr 4	1550484	1555221	1552852	mitochondrial ribosomal protein L1
NDUFC1	Chr 4	9452161	9455253	9453707	NADH:ubiquinone oxidoreductase subunit C1
MRPS18C	Chr 4	11051429	11053772	11052600	mitochondrial ribosomal protein S18C
MCUB	Chr 4	24370667	24417136	24393901	mitochondrial calcium uniporter dominant negative subunit beta
MICU3	Chr 4	41596681	41647250	41621965	mitochondrial calcium uptake family member 3
PTCD3	Chr 4	64097839	64115042	64106440	pentatricopeptide repeat domain 3
IMMT	Chr 4	64115201	64135748	64125474	inner membrane mitochondrial protein
MRPL35	Chr 4	64137009	64139202	64138105	mitochondrial ribosomal protein L35
MRPS26	Chr 4	67013884	67016941	67015412	mitochondrial ribosomal protein S26
MARS2	Chr 4A	464352	468289	466320	methionyl-tRNA synthetase 2, mitochondrial
NDUFA1	Chr 4A	10977731	10979337	10978534	NADH:ubiquinone oxidoreductase subunit A1
METTL15	Chr 5	3670855	3748936	3709895	methyltransferase 15, mitochondrial 12S rRNA N4-cytidine
MRPL16	Chr 5	8814739	8816076	8815407	mitochondrial ribosomal protein L16
MRPL21	Chr 5	9178206	9188883	9183544	mitochondrial ribosomal protein L21
TIMM10	Chr 5	9448647	9449693	9449170	translocase of inner mitochondrial membrane 10
NDUFS8	Chr 5	10029346	10031216	10030281	NADH:ubiquinone oxidoreductase core subunit S8
NDUFV1	Chr 5	10141629	10144187	10142908	NADH:ubiquinone oxidoreductase core subunit V1
MRPL23	Chr 5	15824250	15836336	15830293	mitochondrial ribosomal protein L23
NDUFS3	Chr 5	22896743	22900979	22898861	NADH:ubiquinone oxidoreductase core subunit S3
PTPMT1	Chr 5	22909018	22911408	22910213	protein tyrosine phosphatase mitochondrial 1
NDUFAF1	Chr 5	24853498	24860433	24856965	NADH:ubiquinone oxidoreductase complex assembly factor 1
NUBPL	Chr 5	35001504	35077753	35039628	NUBP iron-sulfur cluster assembly factor, mitochondrial
TIMM9	Chr 5	56385364	56392755	56389059	translocase of inner mitochondrial membrane 9
TFAM	Chr 6	44068	54782	49425	transcription factor A, mitochondrial
MICU1	Chr 6	3108558	3193189	3150873	mitochondrial calcium uptake 1
AIFM2	Chr 6	3893460	3898774	3896117	apoptosis inducing factor mitochondria associated 2
NDUFB8	Chr 6	16651093	16654789	16652941	NADH:ubiquinone oxidoreductase subunit B8
TWNK	Chr 6	22486895	22491946	22489420	twinkle mtDNA helicase
MRPL43	Chr 6	22491942	22493009	22492475	mitochondrial ribosomal protein L43
NDUFA10	Chr 7	672952	699637	686294	NADH:ubiquinone oxidoreductase subunit A10
NDUFB3	Chr 7	11124625	11128143	11126384	NADH:ubiquinone oxidoreductase subunit B3
NDUFS1	Chr 7	12299851	12315082	12307466	NADH:ubiquinone oxidoreductase core subunit S1
PARS2	Chr 8	4378369	4381685	4380027	prolyl-tRNA synthetase 2, mitochondrial
MRPL37	Chr 8	4482622	4486539	4484580	mitochondrial ribosomal protein L37
ATPAF1	Chr 8	19060184	19068901	19064542	ATP synthase mitochondrial F1 complex assembly factor 1
DARS2	Chr 8	27057411	27071791	27064601	aspartyl-tRNA synthetase 2, mitochondrial
MRPS14	Chr 8	28905696	28908572	28907134	mitochondrial ribosomal protein S14
MRPS22	Chr 9	786994	792857	789925	mitochondrial ribosomal protein S22
MRPL44	Chr 9	9516018	9519865	9517941	mitochondrial ribosomal protein L44
MFN1	Chr 9	18919272	18941752	18930512	mitofusin 1
MRPL47	Chr 9	19020444	19024453	19022448	mitochondrial ribosomal protein L47
NDUFB5	Chr 9	19024680	19029030	19026855	NADH:ubiquinone oxidoreductase subunit B5
POLG	Chr 10	10137304	10148329	10142816	DNA polymerase gamma, catalytic subunit
MRPS11	Chr 10	10402786	10406193	10404489	mitochondrial ribosomal protein S11
MRPL46	Chr 10	10406164	10408689	10407426	mitochondrial ribosomal protein L46
CLPX	Chr 10	15072052	15091332	15081692	caseinolytic mitochondrial matrix peptidase chaperone subunit X
MTFMT	Chr 10	15128141	15134400	15131270	mitochondrial methionyl-tRNA formyltransferase
KARS1	Chr 11	20707	28925	24816	lysyl-tRNA synthetase 1
MRPS25	Chr 12	44846	46198	45522	mitochondrial ribosomal protein S25
NDUFAF3	Chr 12	8537144	8539429	8538286	NADH:ubiquinone oxidoreductase complex assembly factor 3
CHCHD4	Chr 12	9498574	9507685	9503129	coiled-coil-helix-coiled-coil-helix domain containing 4
CHCHD6	Chr 12	10374080	10482120	10428100	coiled-coil-helix-coiled-coil-helix domain containing 6
ACAD9	Chr 12	18886238	18903218	18894728	acyl-CoA dehydrogenase family member 9
DELE1	Chr 13	1871495	1889163	1880329	DAP3 binding cell death enhancer 1
MRPL22	Chr 13	8045201	8051249	8048225	mitochondrial ribosomal protein L22
NDUFA2	Chr 13	14336268	14337441	14336854	NADH:ubiquinone oxidoreductase subunit A2
MRM2	Chr 14	4765384	4767832	4766608	mitochondrial rRNA methyltransferase 2
NT5M	Chr 14	6769347	6776685	6773016	5',3'-nucleotidase, mitochondrial
ATPAF2	Chr 14	7042301	7048189	7045245	ATP synthase mitochondrial F1 complex assembly factor 2
NDUFB10	Chr 14	7999162	8001428	8000295	NADH:ubiquinone oxidoreductase subunit B10
NDUFAB1	Chr 14	8755249	8757755	8756502	NADH:ubiquinone oxidoreductase subunit AB1
EARS2	Chr 14	8801280	8806541	8803910	glutamyl-tRNA synthetase 2, mitochondrial
MRPL28	Chr 14	13278501	13281438	13279969	mitochondrial ribosomal protein L28
NDUFB6	Chr 14	14894154	14896935	14895544	NADH:ubiquinone oxidoreductase subunit B6
MRPS34	Chr 14	16065315	16068299	16066807	mitochondrial ribosomal protein S34
MTRFR	Chr 15	2258494	2262236	2260365	mitochondrial translation release factor in rescue
PGAM5	Chr 15	6756518	6765845	6761181	PGAM family member 5, mitochondrial serine/threonine protein phosphatase
MRPL40	Chr 15	7635707	7639192	7637449	mitochondrial ribosomal protein L40
CHCHD10	Chr 15	11775979	11777272	11776625	coiled-coil-helix-coiled-coil-helix domain containing 10
AIFM3	Chr 15	13261125	13306572	13283848	apoptosis inducing factor mitochondria associated 3
NDUFA8	Chr 17	2043661	2046194	2044927	NADH:ubiquinone oxidoreductase subunit A8
MRPS2	Chr 17	3146154	3148095	3147124	mitochondrial ribosomal protein S2
MIGA2	Chr 17	5788027	5804108	5796067	mitoguardin 2
MRPL41	Chr 17	9889929	9890861	9890395	mitochondrial ribosomal protein L41
MRPL12	Chr 18	309552	313207	311379	mitochondrial ribosomal protein L12
POLG2	Chr 18	3521966	3537541	3529753	DNA polymerase gamma 2, accessory subunit
MRPL27	Chr 18	6052722	6055937	6054329	mitochondrial ribosomal protein L27
MRPL58	Chr 18	6310092	6312205	6311148	mitochondrial ribosomal protein L58
MRPS7	Chr 18	6424762	6428567	6426664	mitochondrial ribosomal protein S7
MRPL38	Chr 18	6943434	6949711	6946572	mitochondrial ribosomal protein L38
MRPS23	Chr 19	1064227	1067063	1065645	mitochondrial ribosomal protein S23
MRM1	Chr 19	1673769	1680015	1676892	mitochondrial rRNA methyltransferase 1
TTC19	Chr 19	3416453	3420238	3418345	tetratricopeptide repeat domain 19
TIMM22	Chr 19	3538512	3542113	3540312	translocase of inner mitochondrial membrane 22
CHCHD2	Chr 19	5146121	5148513	5147317	coiled-coil-helix-coiled-coil-helix domain containing 2
MRPS17	Chr 19	5200777	5202608	5201692	mitochondrial ribosomal protein S17
MUL1	Chr 21	1521940	1525653	1523796	mitochondrial E3 ubiquitin protein ligase 1
MFN2	Chr 21	2650602	2662626	2656614	mitofusin 2
MRPS16	Chr 21	3269293	3270346	3269819	mitochondrial ribosomal protein S16
MRPL20	Chr 21	5557078	5561440	5559259	mitochondrial ribosomal protein L20
AURKAIP1	Chr 21	5587886	5592454	5590170	aurora kinase A interacting protein 1
GPAT2	Chr 22	291289	299409	295349	glycerol-3-phosphate acyltransferase 2, mitochondrial
MRPS24	Chr 22	1297795	1300460	1299127	mitochondrial ribosomal protein S24
MECR	Chr 23	297939	305960	301949	mitochondrial trans-2-enoyl-CoA reductase
MRPS15	Chr 23	3033733	3039885	3036809	mitochondrial ribosomal protein S15
NDUFS5	Chr 23	4733629	4734911	4734270	NADH:ubiquinone oxidoreductase subunit S5
FOXRED1	Chr 24	5580062	5583949	5582005	FAD dependent oxidoreductase domain containing 1
MRPL24	Chr 25	775067	777180	776123	mitochondrial ribosomal protein L24
DAP3	Chr 25	1080068	1096418	1088243	death associated protein 3
MRPL9	Chr 25	1424576	1436501	1430538	mitochondrial ribosomal protein L9
MRPS21	Chr 25	1830073	1831157	1830615	mitochondrial ribosomal protein S21
TARS2	Chr 25	1854839	1859689	1857264	threonyl-tRNA synthetase 2, mitochondrial
SARS2	Chr 25	6154702	6158918	6156810	seryl-tRNA synthetase 2, mitochondrial
MRPS12	Chr 25	6159525	6160251	6159888	mitochondrial ribosomal protein S12
NDUFB11	Chr 25	6661796	6664201	6662998	NADH:ubiquinone oxidoreductase subunit B11
TOMM40L	Chr 25	7577912	7582570	7580241	translocase of outer mitochondrial membrane 40 like
MRPL11	Chr 25	7617955	7621430	7619692	mitochondrial ribosomal protein L11
MRPL49	Chr 25	7713674	7715406	7714540	mitochondrial ribosomal protein L49
CHCHD5	Chr 25	8433082	8449978	8441530	coiled-coil-helix-coiled-coil-helix domain containing 5
CLPP	Chr 25	9119112	9121360	9120236	caseinolytic mitochondrial matrix peptidase proteolytic subunit
MTCH1	Chr 26	4005665	4015655	4010660	mitochondrial carrier 1
TIMM17A	Chr 26	5859388	5865204	5862296	translocase of inner mitochondrial membrane 17A
MRPL45	Chr 27	4537061	4546680	4541870	mitochondrial ribosomal protein L45
MRPL10	Chr 27	4730134	4739606	4734870	mitochondrial ribosomal protein L10
MRPL52	Chr 28	59833	65775	62804	mitochondrial ribosomal protein L52
NDUFA11	Chr 28	122589	125958	124273	NADH:ubiquinone oxidoreductase subunit A11
TIMM13	Chr 28	331241	332007	331624	translocase of inner mitochondrial membrane 13
MICOS13	Chr 28	2782763	2786121	2784442	mitochondrial contact site and cristae organizing system subunit 13
POLRMT	Chr 28	3034171	3048379	3041275	RNA polymerase mitochondrial
NDUFS7	Chr 28	3543020	3547149	3545084	NADH:ubiquinone oxidoreductase core subunit S7
GTPBP3	Chr 28	3964234	3976534	3970384	GTP binding protein 3, mitochondrial
TIMM44	Chr 28	5077820	5092036	5084928	translocase of inner mitochondrial membrane 44
MRPL50	Chr Z	18312101	18313566	18312833	mitochondrial ribosomal protein L50
MRPS27	Chr Z	51403422	51445343	51424382	mitochondrial ribosomal protein S27
GFM2	Chr Z	52447818	52466276	52457047	GTP dependent ribosome recycling factor mitochondrial 2
MRPS36	Chr Z	54723753	54730875	54727314	mitochondrial ribosomal protein S36
NDUFAF2	Chr Z	57494555	57550990	57522772	NADH:ubiquinone oxidoreductase complex assembly factor 2
NDUFS4	Chr Z	60267788	60314726	60291257	NADH:ubiquinone oxidoreductase subunit S4
MRPS30	Chr Z	62117297	62123435	62120366	mitochondrial ribosomal protein S30
MRPL17	Chr Z	66871312	66872320	66871816	mitochondrial ribosomal protein L17
ATP5F1A	Chr Z	73995023	74002724	73998873	ATP synthase F1 subunit alpha
ATP5F1B	LGE22	1889344	1892635	1890989	ATP synthase F1 subunit beta
TSFM	LGE22	2491999	2495117	2493558	Ts translation elongation factor, mitochondrial

### Sheet: Table S3
Table S3 Results of mitonuclear co-introgression tests based on the gene-based approach. Values highlighted with an orange background indicate statistical significance (P < 0.05).
Species combination	Introgression indicator	Thresholds level	Introgressed mitonuclear genes	Non-introgressed mitonuclear genes	Introgressed non-mitonuclear genes	Non-introgressed non-mitonuclear genes	Chi-square P value	Fisher test P value
(((S. torquata,S. dacotiae)S. maurus)O. deserti)	D	0.01	22	180	914	14666	0.00431605	0.00611286
(((S. torquata,S. dacotiae)S. maurus)O. deserti)	D	0.05	22	180	914	14666	0.00431605	0.00611286
(((S. torquata,S. dacotiae)S. maurus)O. deserti)	D	0.1	30	172	1417	14163	0.00705649	0.00927454
(((S. torquata,S. dacotiae)S. maurus)O. deserti)	D	0.15	41	161	2157	13423	0.0114257	0.0135651
(((S. torquata,S. dacotiae)S. maurus)O. deserti)	D	0.2	54	148	2837	12743	0.00252698	0.00321772
(((S. torquata,S. dacotiae)S. maurus)O. deserti)	D	0.25	60	142	3556	12024	0.02594	0.0229572
(((S. torquata,S. dacotiae)S. maurus)O. deserti)	D	0.3	68	134	4268	11312	0.0569142	0.0565294
(((S. torquata,S. dacotiae)S. maurus)O. deserti)	fdM	0.01	3	199	161	15419	0.779514	0.470003
(((S. torquata,S. dacotiae)S. maurus)O. deserti)	fdM	0.05	19	183	755	14825	0.00483538	0.00743921
(((S. torquata,S. dacotiae)S. maurus)O. deserti)	fdM	0.1	36	166	1511	14069	0.000184844	0.000457108
(((S. torquata,S. dacotiae)S. maurus)O. deserti)	fdM	0.15	46	156	2268	13312	0.0014752	0.00182141
(((S. torquata,S. dacotiae)S. maurus)O. deserti)	fdM	0.2	57	145	3034	12546	0.00250936	0.00307692
(((S. torquata,S. dacotiae)S. maurus)O. deserti)	fdM	0.25	62	140	3805	11775	0.0480951	0.0477228
(((S. torquata,S. dacotiae)S. maurus)O. deserti)	fdM	0.3	66	136	4566	11014	0.333931	0.31205
(((S. torquata,S. dacotiae)S. maurus)O. deserti)	fd	0.01	4	198	150	15430	0.270718	0.135605
(((S. torquata,S. dacotiae)S. maurus)O. deserti)	fd	0.05	21	181	753	14827	0.000513495	0.00137396
(((S. torquata,S. dacotiae)S. maurus)O. deserti)	fd	0.1	34	168	1507	14073	0.00101425	0.00170053
(((S. torquata,S. dacotiae)S. maurus)O. deserti)	fd	0.15	47	155	2262	13318	0.000684873	0.000901291
(((S. torquata,S. dacotiae)S. maurus)O. deserti)	fd	0.2	53	149	3026	12554	0.0193194	0.0197632
(((S. torquata,S. dacotiae)S. maurus)O. deserti)	fd	0.25	59	143	3826	11754	0.14919	0.138652
(((S. torquata,S. dacotiae)S. maurus)O. deserti)	fd	0.3	69	133	4555	11025	0.147222	0.139091
(((S. torquata,S. dacotiae)S. maurus)S. rubetra)	D	0.01	16	186	981	14599	0.42528	0.310112
(((S. torquata,S. dacotiae)S. maurus)S. rubetra)	D	0.05	16	186	981	14599	0.42528	0.310112
(((S. torquata,S. dacotiae)S. maurus)S. rubetra)	D	0.1	24	178	1394	14186	0.185188	0.171173
(((S. torquata,S. dacotiae)S. maurus)S. rubetra)	D	0.15	35	167	2258	13322	0.300622	0.268279
(((S. torquata,S. dacotiae)S. maurus)S. rubetra)	D	0.2	44	158	2792	12788	0.184125	0.16603
(((S. torquata,S. dacotiae)S. maurus)S. rubetra)	D	0.25	51	151	3503	12077	0.395598	0.351383
(((S. torquata,S. dacotiae)S. maurus)S. rubetra)	D	0.3	58	144	4196	11384	0.626277	0.576688
(((S. torquata,S. dacotiae)S. maurus)S. rubetra)	fdM	0.01	3	199	152	15428	0.710933	0.453342
(((S. torquata,S. dacotiae)S. maurus)S. rubetra)	fdM	0.05	16	186	758	14822	0.0666425	0.0678613
(((S. torquata,S. dacotiae)S. maurus)S. rubetra)	fdM	0.1	31	171	1532	14048	0.0128499	0.0125383
(((S. torquata,S. dacotiae)S. maurus)S. rubetra)	fdM	0.15	36	166	2278	13302	0.238964	0.19408
(((S. torquata,S. dacotiae)S. maurus)S. rubetra)	fdM	0.2	46	156	3037	12543	0.28071	0.245699
(((S. torquata,S. dacotiae)S. maurus)S. rubetra)	fdM	0.25	56	146	3802	11778	0.313255	0.284134
(((S. torquata,S. dacotiae)S. maurus)S. rubetra)	fdM	0.3	61	141	4572	11008	0.851922	0.815599
(((S. torquata,S. dacotiae)S. maurus)S. rubetra)	fd	0.01	5	197	149	15431	0.0684844	0.0480745
(((S. torquata,S. dacotiae)S. maurus)S. rubetra)	fd	0.05	16	186	754	14826	0.0635364	0.0486
(((S. torquata,S. dacotiae)S. maurus)S. rubetra)	fd	0.1	29	173	1516	14064	0.0376094	0.0319834
(((S. torquata,S. dacotiae)S. maurus)S. rubetra)	fd	0.15	38	164	2270	13310	0.1107	0.107824
(((S. torquata,S. dacotiae)S. maurus)S. rubetra)	fd	0.2	45	157	3035	12545	0.364245	0.325591
(((S. torquata,S. dacotiae)S. maurus)S. rubetra)	fd	0.25	54	148	3797	11783	0.487648	0.457974
(((S. torquata,S. dacotiae)S. maurus)S. rubetra)	fd	0.3	59	143	4555	11025	1	1
(((S. torquata,S. dacotiae)S. maurus)S. stejnegeri)	D	0.01	18	184	1210	14370	0.637513	0.508949
(((S. torquata,S. dacotiae)S. maurus)S. stejnegeri)	D	0.05	18	184	1210	14370	0.637513	0.508949
(((S. torquata,S. dacotiae)S. maurus)S. stejnegeri)	D	0.1	21	181	1304	14276	0.365918	0.305593
(((S. torquata,S. dacotiae)S. maurus)S. stejnegeri)	D	0.15	29	173	1958	13622	0.512582	0.454262
(((S. torquata,S. dacotiae)S. maurus)S. stejnegeri)	D	0.2	39	163	2658	12922	0.454001	0.397273
(((S. torquata,S. dacotiae)S. maurus)S. stejnegeri)	D	0.25	44	158	3268	12312	0.84715	0.79416
(((S. torquata,S. dacotiae)S. maurus)S. stejnegeri)	D	0.3	50	152	3923	11657	0.954203	0.935104
(((S. torquata,S. dacotiae)S. maurus)S. stejnegeri)	fdM	0.01	3	199	151	15429	0.703193	0.451599
(((S. torquata,S. dacotiae)S. maurus)S. stejnegeri)	fdM	0.05	21	181	749	14831	0.00046702	0.00133471
(((S. torquata,S. dacotiae)S. maurus)S. stejnegeri)	fdM	0.1	29	173	1511	14069	0.0359612	0.0314551
(((S. torquata,S. dacotiae)S. maurus)S. stejnegeri)	fdM	0.15	37	165	2272	13308	0.163973	0.133541
(((S. torquata,S. dacotiae)S. maurus)S. stejnegeri)	fdM	0.2	45	157	3037	12543	0.366786	0.325803
(((S. torquata,S. dacotiae)S. maurus)S. stejnegeri)	fdM	0.25	49	153	3799	11781	1	1
(((S. torquata,S. dacotiae)S. maurus)S. stejnegeri)	fdM	0.3	54	148	4570	11010	0.466097	0.43777
(((S. torquata,S. dacotiae)S. maurus)S. stejnegeri)	fd	0.01	2	200	158	15422	1	1
(((S. torquata,S. dacotiae)S. maurus)S. stejnegeri)	fd	0.05	20	182	759	14821	0.00183821	0.00281139
(((S. torquata,S. dacotiae)S. maurus)S. stejnegeri)	fd	0.1	27	175	1510	14070	0.102959	0.0930386
(((S. torquata,S. dacotiae)S. maurus)S. stejnegeri)	fd	0.15	36	166	2264	13316	0.223791	0.191745
(((S. torquata,S. dacotiae)S. maurus)S. stejnegeri)	fd	0.2	45	157	3021	12559	0.346731	0.32439
(((S. torquata,S. dacotiae)S. maurus)S. stejnegeri)	fd	0.25	48	154	3789	11791	0.919624	0.934224
(((S. torquata,S. dacotiae)S. maurus)S. stejnegeri)	fd	0.3	51	151	4551	11029	0.24874	0.242568
(((S. torquata,S. rubicola)S. maurus)O. deserti)	D	0.01	20	182	952	14628	0.0375905	0.0372054
(((S. torquata,S. rubicola)S. maurus)O. deserti)	D	0.05	20	182	952	14628	0.0375905	0.0372054
(((S. torquata,S. rubicola)S. maurus)O. deserti)	D	0.1	28	174	1435	14145	0.0321508	0.0278622
(((S. torquata,S. rubicola)S. maurus)O. deserti)	D	0.15	34	168	2160	13420	0.267424	0.219897
(((S. torquata,S. rubicola)S. maurus)O. deserti)	D	0.2	42	160	2884	12696	0.460635	0.412096
(((S. torquata,S. rubicola)S. maurus)O. deserti)	D	0.25	54	148	3689	11891	0.351869	0.317868
(((S. torquata,S. rubicola)S. maurus)O. deserti)	D	0.3	62	140	4327	11253	0.400152	0.384552
(((S. torquata,S. rubicola)S. maurus)O. deserti)	fdM	0.01	4	198	151	15429	0.276288	0.137894
(((S. torquata,S. rubicola)S. maurus)O. deserti)	fdM	0.05	19	183	755	14825	0.00483538	0.00743921
(((S. torquata,S. rubicola)S. maurus)O. deserti)	fdM	0.1	31	171	1516	14064	0.0108311	0.0118015
(((S. torquata,S. rubicola)S. maurus)O. deserti)	fdM	0.15	42	160	2276	13304	0.0179426	0.0163323
(((S. torquata,S. rubicola)S. maurus)O. deserti)	fdM	0.2	46	156	3051	12529	0.296056	0.247552
(((S. torquata,S. rubicola)S. maurus)O. deserti)	fdM	0.25	56	146	3805	11775	0.316428	0.284384
(((S. torquata,S. rubicola)S. maurus)O. deserti)	fdM	0.3	67	135	4586	10994	0.280805	0.244976
(((S. torquata,S. rubicola)S. maurus)O. deserti)	fd	0.01	6	196	149	15431	0.0115738	0.0148053
(((S. torquata,S. rubicola)S. maurus)O. deserti)	fd	0.05	18	184	753	14827	0.0121727	0.0127377
(((S. torquata,S. rubicola)S. maurus)O. deserti)	fd	0.1	30	172	1519	14061	0.0213056	0.0227673
(((S. torquata,S. rubicola)S. maurus)O. deserti)	fd	0.15	44	158	2267	13313	0.00529829	0.00650707
(((S. torquata,S. rubicola)S. maurus)O. deserti)	fd	0.2	46	156	3037	12543	0.28071	0.245699
(((S. torquata,S. rubicola)S. maurus)O. deserti)	fd	0.25	54	148	3799	11781	0.490375	0.458084
(((S. torquata,S. rubicola)S. maurus)O. deserti)	fd	0.3	67	135	4554	11026	0.252446	0.242899
(((S. torquata,S. rubicola)S. maurus)S. rubetra)	D	0.01	21	181	981	14599	0.0258202	0.0276151
(((S. torquata,S. rubicola)S. maurus)S. rubetra)	D	0.05	21	181	981	14599	0.0258202	0.0276151
(((S. torquata,S. rubicola)S. maurus)S. rubetra)	D	0.1	28	174	1438	14142	0.0330732	0.0367851
(((S. torquata,S. rubicola)S. maurus)S. rubetra)	D	0.15	31	171	2132	13448	0.562167	0.471775
(((S. torquata,S. rubicola)S. maurus)S. rubetra)	D	0.2	40	162	2844	12736	0.635525	0.582308
(((S. torquata,S. rubicola)S. maurus)S. rubetra)	D	0.25	52	150	3736	11844	0.617039	0.561924
(((S. torquata,S. rubicola)S. maurus)S. rubetra)	D	0.3	59	143	4266	11314	0.617822	0.578498
(((S. torquata,S. rubicola)S. maurus)S. rubetra)	fdM	0.01	1	201	154	15426	0.728224	0.726229
(((S. torquata,S. rubicola)S. maurus)S. rubetra)	fdM	0.05	13	189	759	14821	0.389898	0.320858
(((S. torquata,S. rubicola)S. maurus)S. rubetra)	fdM	0.1	28	174	1515	14065	0.064608	0.0557932
(((S. torquata,S. rubicola)S. maurus)S. rubetra)	fdM	0.15	38	164	2287	13293	0.121925	0.109217
(((S. torquata,S. rubicola)S. maurus)S. rubetra)	fdM	0.2	44	158	3044	12536	0.47793	0.422035
(((S. torquata,S. rubicola)S. maurus)S. rubetra)	fdM	0.25	53	149	3810	11770	0.614737	0.564442
(((S. torquata,S. rubicola)S. maurus)S. rubetra)	fdM	0.3	64	138	4566	11014	0.509724	0.483979
(((S. torquata,S. rubicola)S. maurus)S. rubetra)	fd	0.01	6	196	148	15432	0.0110156	0.0143806
(((S. torquata,S. rubicola)S. maurus)S. rubetra)	fd	0.05	13	189	757	14823	0.384697	0.32016
(((S. torquata,S. rubicola)S. maurus)S. rubetra)	fd	0.1	23	179	1517	14063	0.505703	0.404349
(((S. torquata,S. rubicola)S. maurus)S. rubetra)	fd	0.15	36	166	2273	13307	0.233473	0.193182
(((S. torquata,S. rubicola)S. maurus)S. rubetra)	fd	0.2	44	158	3034	12546	0.463325	0.421032
(((S. torquata,S. rubicola)S. maurus)S. rubetra)	fd	0.25	55	147	3807	11773	0.403768	0.365101
(((S. torquata,S. rubicola)S. maurus)S. rubetra)	fd	0.3	62	140	4555	11025	0.708112	0.641177
(((S. torquata,S. rubicola)S. maurus)S. stejnegeri)	D	0.01	25	177	1291	14289	0.049876	0.0529995
(((S. torquata,S. rubicola)S. maurus)S. stejnegeri)	D	0.05	25	177	1291	14289	0.049876	0.0529995
(((S. torquata,S. rubicola)S. maurus)S. stejnegeri)	D	0.1	26	176	1342	14238	0.0443223	0.042691
(((S. torquata,S. rubicola)S. maurus)S. stejnegeri)	D	0.15	39	163	2054	13526	0.0144799	0.0157622
(((S. torquata,S. rubicola)S. maurus)S. stejnegeri)	D	0.2	47	155	2685	12895	0.0308917	0.030802
(((S. torquata,S. rubicola)S. maurus)S. stejnegeri)	D	0.25	58	144	3357	12223	0.0177161	0.016036
(((S. torquata,S. rubicola)S. maurus)S. stejnegeri)	D	0.3	64	138	4169	11411	0.136292	0.128536
(((S. torquata,S. rubicola)S. maurus)S. stejnegeri)	fdM	0.01	3	199	152	15428	0.710933	0.453342
(((S. torquata,S. rubicola)S. maurus)S. stejnegeri)	fdM	0.05	19	183	752	14828	0.00457383	0.00731975
(((S. torquata,S. rubicola)S. maurus)S. stejnegeri)	fdM	0.1	32	170	1512	14068	0.00514486	0.00583162
(((S. torquata,S. rubicola)S. maurus)S. stejnegeri)	fdM	0.15	42	160	2273	13307	0.0175131	0.0161982
(((S. torquata,S. rubicola)S. maurus)S. stejnegeri)	fdM	0.2	48	154	3035	12545	0.151016	0.129192
(((S. torquata,S. rubicola)S. maurus)S. stejnegeri)	fdM	0.25	58	144	3798	11782	0.17946	0.161193
(((S. torquata,S. rubicola)S. maurus)S. stejnegeri)	fdM	0.3	60	142	4568	11012	0.967192	0.938013
(((S. torquata,S. rubicola)S. maurus)S. stejnegeri)	fd	0.01	4	198	150	15430	0.270718	0.135605
(((S. torquata,S. rubicola)S. maurus)S. stejnegeri)	fd	0.05	17	185	750	14830	0.0277482	0.0297724
(((S. torquata,S. rubicola)S. maurus)S. stejnegeri)	fd	0.1	29	173	1505	14075	0.0340584	0.0308719
(((S. torquata,S. rubicola)S. maurus)S. stejnegeri)	fd	0.15	38	164	2283	13297	0.119214	0.10883
(((S. torquata,S. rubicola)S. maurus)S. stejnegeri)	fd	0.2	46	156	3023	12557	0.265859	0.24432
(((S. torquata,S. rubicola)S. maurus)S. stejnegeri)	fd	0.25	52	150	3783	11797	0.690167	0.62087
(((S. torquata,S. rubicola)S. maurus)S. stejnegeri)	fd	0.3	60	142	4545	11035	0.930633	0.876301

### Sheet: Table S4
Table S4 Results of mitonuclear co-introgression tests based on the window-based approach. Values highlighted with an orange background indicate statistical significance (P < 0.05).
Species combination	Introgression indicator	Thresholds level	Introgressed mitonuclear genes	Non-introgressed mitonuclear genes	Introgressed non-mitonuclear genes	Non-introgressed non-mitonuclear genes	Chi-square P value	Fisher test P value
(((S. torquatus,S. dacotiae)S. maurus)O. deserti)	D	0.01	2	200	234	15346	0.76129	0.772846
(((S. torquatus,S. dacotiae)S. maurus)O. deserti)	D	0.05	11	191	1015	14565	0.639209	0.666056
(((S. torquatus,S. dacotiae)S. maurus)O. deserti)	D	0.1	35	167	1885	13695	0.0315476	0.0297057
(((S. torquatus,S. dacotiae)S. maurus)O. deserti)	D	0.15	51	151	2712	12868	0.00479792	0.00505221
(((S. torquatus,S. dacotiae)S. maurus)O. deserti)	D	0.2	64	138	3486	12094	0.00218906	0.00285495
(((S. torquatus,S. dacotiae)S. maurus)O. deserti)	D	0.25	81	121	4257	11323	7.44311e-05	9.39873e-05
(((S. torquatus,S. dacotiae)S. maurus)O. deserti)	D	0.3	87	115	4978	10602	0.00101157	0.00106224
(((S. torquatus,S. dacotiae)S. maurus)O. deserti)	fdM	0.01	3	199	236	15344	1	1
(((S. torquatus,S. dacotiae)S. maurus)O. deserti)	fdM	0.05	15	187	982	14598	0.612713	0.467532
(((S. torquatus,S. dacotiae)S. maurus)O. deserti)	fdM	0.1	34	168	1763	13817	0.0192474	0.0187588
(((S. torquatus,S. dacotiae)S. maurus)O. deserti)	fdM	0.15	51	151	2548	13032	0.000999902	0.00150372
(((S. torquatus,S. dacotiae)S. maurus)O. deserti)	fdM	0.2	62	140	3271	12309	0.00108054	0.00126778
(((S. torquatus,S. dacotiae)S. maurus)O. deserti)	fdM	0.25	69	133	3976	11604	0.0066677	0.00723788
(((S. torquatus,S. dacotiae)S. maurus)O. deserti)	fdM	0.3	76	126	4773	10807	0.0391801	0.0379477
(((S. torquatus,S. dacotiae)S. maurus)O. deserti)	fd	0.01	4	198	229	15351	0.761131	0.546384
(((S. torquatus,S. dacotiae)S. maurus)O. deserti)	fd	0.05	16	186	951	14629	0.356463	0.298515
(((S. torquatus,S. dacotiae)S. maurus)O. deserti)	fd	0.1	32	170	1727	13853	0.0431719	0.0418259
(((S. torquatus,S. dacotiae)S. maurus)O. deserti)	fd	0.15	54	148	2502	13078	6.46514e-05	0.000151842
(((S. torquatus,S. dacotiae)S. maurus)O. deserti)	fd	0.2	59	143	3218	12362	0.00384659	0.00390085
(((S. torquatus,S. dacotiae)S. maurus)O. deserti)	fd	0.25	67	135	3952	11628	0.0143747	0.0145018
(((S. torquatus,S. dacotiae)S. maurus)O. deserti)	fd	0.3	77	125	4748	10832	0.0234472	0.0210874
(((S. torquatus,S. dacotiae)S. maurus)S. rubetra)	D	0.01	4	198	250	15330	0.888583	0.570168
(((S. torquatus,S. dacotiae)S. maurus)S. rubetra)	D	0.05	14	188	1062	14518	1	0.888355
(((S. torquatus,S. dacotiae)S. maurus)S. rubetra)	D	0.1	31	171	1989	13591	0.324804	0.288235
(((S. torquatus,S. dacotiae)S. maurus)S. rubetra)	D	0.15	47	155	2757	12823	0.0493283	0.0510343
(((S. torquatus,S. dacotiae)S. maurus)S. rubetra)	D	0.2	59	143	3555	12025	0.0390817	0.0350627
(((S. torquatus,S. dacotiae)S. maurus)S. rubetra)	D	0.25	66	136	4310	11270	0.133304	0.114266
(((S. torquatus,S. dacotiae)S. maurus)S. rubetra)	D	0.3	79	123	5059	10521	0.0542509	0.0493653
(((S. torquatus,S. dacotiae)S. maurus)S. rubetra)	fdM	0.01	3	199	258	15322	1	1
(((S. torquatus,S. dacotiae)S. maurus)S. rubetra)	fdM	0.05	19	183	986	14594	0.102122	0.0809483
(((S. torquatus,S. dacotiae)S. maurus)S. rubetra)	fdM	0.1	32	170	1756	13824	0.0542639	0.0563085
(((S. torquatus,S. dacotiae)S. maurus)S. rubetra)	fdM	0.15	43	159	2506	13074	0.057419	0.0536991
(((S. torquatus,S. dacotiae)S. maurus)S. rubetra)	fdM	0.2	54	148	3258	12322	0.0533868	0.0457278
(((S. torquatus,S. dacotiae)S. maurus)S. rubetra)	fdM	0.25	66	136	4018	11562	0.0324577	0.0290179
(((S. torquatus,S. dacotiae)S. maurus)S. rubetra)	fdM	0.3	77	125	4681	10899	0.0160685	0.0164968
(((S. torquatus,S. dacotiae)S. maurus)S. rubetra)	fd	0.01	4	198	255	15325	0.917891	0.576681
(((S. torquatus,S. dacotiae)S. maurus)S. rubetra)	fd	0.05	19	183	973	14607	0.0904261	0.0778595
(((S. torquatus,S. dacotiae)S. maurus)S. rubetra)	fd	0.1	33	169	1715	13865	0.0223121	0.0232118
(((S. torquatus,S. dacotiae)S. maurus)S. rubetra)	fd	0.15	44	158	2448	13132	0.0242296	0.0249379
(((S. torquatus,S. dacotiae)S. maurus)S. rubetra)	fd	0.2	53	149	3236	12344	0.0697219	0.0666032
(((S. torquatus,S. dacotiae)S. maurus)S. rubetra)	fd	0.25	67	135	3990	11590	0.018206	0.0184861
(((S. torquatus,S. dacotiae)S. maurus)S. rubetra)	fd	0.3	78	124	4677	10903	0.0102271	0.0106573
(((S. torquatus,S. dacotiae)S. maurus)S. stejnegeri)	D	0.01	4	198	328	15252	1	1
(((S. torquatus,S. dacotiae)S. maurus)S. stejnegeri)	D	0.05	21	181	1050	14530	0.0558377	0.0476715
(((S. torquatus,S. dacotiae)S. maurus)S. stejnegeri)	D	0.1	37	165	1898	13682	0.0113005	0.0124882
(((S. torquatus,S. dacotiae)S. maurus)S. stejnegeri)	D	0.15	46	156	2647	12933	0.0378457	0.037754
(((S. torquatus,S. dacotiae)S. maurus)S. stejnegeri)	D	0.2	59	143	3441	12139	0.0195108	0.0209737
(((S. torquatus,S. dacotiae)S. maurus)S. stejnegeri)	D	0.25	62	140	4184	11396	0.253306	0.231034
(((S. torquatus,S. dacotiae)S. maurus)S. stejnegeri)	D	0.3	71	131	4941	10639	0.334123	0.322662
(((S. torquatus,S. dacotiae)S. maurus)S. stejnegeri)	fdM	0.01	6	196	181	15399	0.0420497	0.0333689
(((S. torquatus,S. dacotiae)S. maurus)S. stejnegeri)	fdM	0.05	24	178	937	14643	0.000911205	0.00159193
(((S. torquatus,S. dacotiae)S. maurus)S. stejnegeri)	fdM	0.1	32	170	1704	13876	0.0356977	0.0313321
(((S. torquatus,S. dacotiae)S. maurus)S. stejnegeri)	fdM	0.15	40	162	2450	13130	0.138306	0.119859
(((S. torquatus,S. dacotiae)S. maurus)S. stejnegeri)	fdM	0.2	48	154	3191	12389	0.289358	0.254492
(((S. torquatus,S. dacotiae)S. maurus)S. stejnegeri)	fdM	0.25	54	148	3941	11639	0.699937	0.625831
(((S. torquatus,S. dacotiae)S. maurus)S. stejnegeri)	fdM	0.3	70	132	4686	10894	0.183098	0.164979
(((S. torquatus,S. dacotiae)S. maurus)S. stejnegeri)	fd	0.01	3	199	176	15404	0.888894	0.500882
(((S. torquatus,S. dacotiae)S. maurus)S. stejnegeri)	fd	0.05	21	181	927	14653	0.0126556	0.0156333
(((S. torquatus,S. dacotiae)S. maurus)S. stejnegeri)	fd	0.1	32	170	1670	13910	0.0265537	0.02906
(((S. torquatus,S. dacotiae)S. maurus)S. stejnegeri)	fd	0.15	40	162	2445	13135	0.134711	0.119309
(((S. torquatus,S. dacotiae)S. maurus)S. stejnegeri)	fd	0.2	48	154	3154	12426	0.251192	0.217941
(((S. torquatus,S. dacotiae)S. maurus)S. stejnegeri)	fd	0.25	54	148	3912	11668	0.654922	0.624224
(((S. torquatus,S. dacotiae)S. maurus)S. stejnegeri)	fd	0.3	68	134	4686	10894	0.304568	0.280041
(((S. torquatus,S. rubicola)S. maurus)O. deserti)	D	0.01	7	195	263	15317	0.0964323	0.0890328
(((S. torquatus,S. rubicola)S. maurus)O. deserti)	D	0.05	24	178	1188	14392	0.0336541	0.0321363
(((S. torquatus,S. rubicola)S. maurus)O. deserti)	D	0.1	35	167	2068	13512	0.114095	0.0954667
(((S. torquatus,S. rubicola)S. maurus)O. deserti)	D	0.15	49	153	2902	12678	0.0513405	0.0455883
(((S. torquatus,S. rubicola)S. maurus)O. deserti)	D	0.2	61	141	3718	11862	0.0441114	0.0382095
(((S. torquatus,S. rubicola)S. maurus)O. deserti)	D	0.25	77	125	4454	11126	0.00377118	0.0037063
(((S. torquatus,S. rubicola)S. maurus)O. deserti)	D	0.3	84	118	5193	10387	0.0166068	0.0161164
(((S. torquatus,S. rubicola)S. maurus)O. deserti)	fdM	0.01	9	193	246	15334	0.00327246	0.00565117
(((S. torquatus,S. rubicola)S. maurus)O. deserti)	fdM	0.05	21	181	1102	14478	0.0915111	0.0729073
(((S. torquatus,S. rubicola)S. maurus)O. deserti)	fdM	0.1	34	168	1938	13642	0.076918	0.0680386
(((S. torquatus,S. rubicola)S. maurus)O. deserti)	fdM	0.15	44	158	2700	12880	0.117468	0.111437
(((S. torquatus,S. rubicola)S. maurus)O. deserti)	fdM	0.2	60	142	3544	12036	0.0240941	0.0225611
(((S. torquatus,S. rubicola)S. maurus)O. deserti)	fdM	0.25	74	128	4253	11327	0.00402827	0.00415627
(((S. torquatus,S. rubicola)S. maurus)O. deserti)	fdM	0.3	81	121	5021	10559	0.0213966	0.0189432
(((S. torquatus,S. rubicola)S. maurus)O. deserti)	fd	0.01	7	195	228	15352	0.0411689	0.0318132
(((S. torquatus,S. rubicola)S. maurus)O. deserti)	fd	0.05	22	180	1083	14497	0.0411937	0.0364253
(((S. torquatus,S. rubicola)S. maurus)O. deserti)	fd	0.1	34	168	1894	13686	0.0564087	0.0509489
(((S. torquatus,S. rubicola)S. maurus)O. deserti)	fd	0.15	46	156	2678	12902	0.0462867	0.0394701
(((S. torquatus,S. rubicola)S. maurus)O. deserti)	fd	0.2	58	144	3497	12083	0.0419669	0.0414607
(((S. torquatus,S. rubicola)S. maurus)O. deserti)	fd	0.25	72	130	4224	11356	0.00860581	0.00850522
(((S. torquatus,S. rubicola)S. maurus)O. deserti)	fd	0.3	81	121	4971	10609	0.0162159	0.0150333
(((S. torquatus,S. rubicola)S. maurus)S. rubetra)	D	0.01	6	196	237	15343	0.16931	0.135178
(((S. torquatus,S. rubicola)S. maurus)S. rubetra)	D	0.05	20	182	1114	14466	0.171598	0.131425
(((S. torquatus,S. rubicola)S. maurus)S. rubetra)	D	0.1	36	166	2078	13502	0.0792238	0.0761126
(((S. torquatus,S. rubicola)S. maurus)S. rubetra)	D	0.15	54	148	2930	12650	0.00563725	0.00642236
(((S. torquatus,S. rubicola)S. maurus)S. rubetra)	D	0.2	64	138	3721	11859	0.0125337	0.0126134
(((S. torquatus,S. rubicola)S. maurus)S. rubetra)	D	0.25	78	124	4492	11088	0.0030022	0.00295045
(((S. torquatus,S. rubicola)S. maurus)S. rubetra)	D	0.3	84	118	5205	10375	0.0177445	0.0162764
(((S. torquatus,S. rubicola)S. maurus)S. rubetra)	fdM	0.01	4	198	226	15354	0.742433	0.543547
(((S. torquatus,S. rubicola)S. maurus)S. rubetra)	fdM	0.05	17	185	1025	14555	0.367059	0.315519
(((S. torquatus,S. rubicola)S. maurus)S. rubetra)	fdM	0.1	35	167	1892	13688	0.0333909	0.0301942
(((S. torquatus,S. rubicola)S. maurus)S. rubetra)	fdM	0.15	44	158	2663	12917	0.0963353	0.0901651
(((S. torquatus,S. rubicola)S. maurus)S. rubetra)	fdM	0.2	60	142	3462	12118	0.0141831	0.0135034
(((S. torquatus,S. rubicola)S. maurus)S. rubetra)	fdM	0.25	70	132	4242	11338	0.0229716	0.0210941
(((S. torquatus,S. rubicola)S. maurus)S. rubetra)	fdM	0.3	79	123	4948	10632	0.0314102	0.0275877
(((S. torquatus,S. rubicola)S. maurus)S. rubetra)	fd	0.01	6	196	222	15358	0.12548	0.0731816
(((S. torquatus,S. rubicola)S. maurus)S. rubetra)	fd	0.05	17	185	1037	14543	0.393302	0.318903
(((S. torquatus,S. rubicola)S. maurus)S. rubetra)	fd	0.1	34	168	1886	13694	0.0531788	0.0502778
(((S. torquatus,S. rubicola)S. maurus)S. rubetra)	fd	0.15	44	158	2668	12912	0.0990132	0.0905235
(((S. torquatus,S. rubicola)S. maurus)S. rubetra)	fd	0.2	58	144	3494	12086	0.0412539	0.0413797
(((S. torquatus,S. rubicola)S. maurus)S. rubetra)	fd	0.25	71	131	4209	11371	0.0122889	0.0132768
(((S. torquatus,S. rubicola)S. maurus)S. rubetra)	fd	0.3	80	122	4941	10639	0.0205452	0.0184055
(((S. torquatus,S. rubicola)S. maurus)S. stejnegeri)	D	0.01	6	196	318	15262	0.499253	0.31384
(((S. torquatus,S. rubicola)S. maurus)S. stejnegeri)	D	0.05	18	184	947	14633	0.128085	0.102441
(((S. torquatus,S. rubicola)S. maurus)S. stejnegeri)	D	0.1	33	169	1813	13767	0.0505888	0.046561
(((S. torquatus,S. rubicola)S. maurus)S. stejnegeri)	D	0.15	43	159	2611	12969	0.106285	0.0887337
(((S. torquatus,S. rubicola)S. maurus)S. stejnegeri)	D	0.2	53	149	3463	12117	0.201993	0.173818
(((S. torquatus,S. rubicola)S. maurus)S. stejnegeri)	D	0.25	59	143	4198	11382	0.521982	0.473149
(((S. torquatus,S. rubicola)S. maurus)S. stejnegeri)	D	0.3	68	134	4952	10628	0.621509	0.594656
(((S. torquatus,S. rubicola)S. maurus)S. stejnegeri)	fdM	0.01	4	198	164	15416	0.351676	0.169006
(((S. torquatus,S. rubicola)S. maurus)S. stejnegeri)	fdM	0.05	15	187	872	14708	0.333251	0.278545
(((S. torquatus,S. rubicola)S. maurus)S. stejnegeri)	fdM	0.1	26	176	1631	13949	0.321514	0.249556
(((S. torquatus,S. rubicola)S. maurus)S. stejnegeri)	fdM	0.15	40	162	2413	13167	0.11325	0.0965693
(((S. torquatus,S. rubicola)S. maurus)S. stejnegeri)	fdM	0.2	48	154	3213	12367	0.313633	0.293522
(((S. torquatus,S. rubicola)S. maurus)S. stejnegeri)	fdM	0.25	59	143	3988	11592	0.277173	0.256115
(((S. torquatus,S. rubicola)S. maurus)S. stejnegeri)	fdM	0.3	64	138	4768	10812	0.799477	0.758719
(((S. torquatus,S. rubicola)S. maurus)S. stejnegeri)	fd	0.01	4	198	152	15428	0.281895	0.140199
(((S. torquatus,S. rubicola)S. maurus)S. stejnegeri)	fd	0.05	14	188	879	14701	0.52576	0.4408
(((S. torquatus,S. rubicola)S. maurus)S. stejnegeri)	fd	0.1	26	176	1674	13906	0.392821	0.359536
(((S. torquatus,S. rubicola)S. maurus)S. stejnegeri)	fd	0.15	40	162	2459	13121	0.144947	0.120989
(((S. torquatus,S. rubicola)S. maurus)S. stejnegeri)	fd	0.2	50	152	3209	12371	0.17313	0.161108
(((S. torquatus,S. rubicola)S. maurus)S. stejnegeri)	fd	0.25	60	142	4024	11556	0.242571	0.225025
(((S. torquatus,S. rubicola)S. maurus)S. stejnegeri)	fd	0.3	68	134	4782	10798	0.405219	0.358084
